# Functional prediction of proteins from the human gut archaeome

**DOI:** 10.1101/2023.02.01.526569

**Authors:** Polina V. Novikova, Susheel Bhanu Busi, Alexander J. Probst, Patrick May, Paul Wilmes

## Abstract

The human gastrointestinal tract contains diverse microbial communities, including archaea. Among them, *Methanobrevibacter smithii* represents a highly active and clinically relevant methanogenic archaeon, being involved in gastrointestinal disorders, such as IBD and obesity. Herein, we present an integrated approach using sequence and structure information to improve the annotation of *M. smithii* proteins using advanced protein structure prediction and annotation tools, such as AlphaFold2, trRosetta, ProFunc, and DeepFri. Of an initial set of 873 481 archaeal proteins, we found 707 754 proteins exclusively present in the human gut. Having analysed archaeal proteins together with 87 282 994 bacterial proteins, we identified unique archaeal proteins and archaeal-bacterial homologs. We then predicted and characterized functional domains and structures of 73 unique and homologous archaeal protein clusters linked the human gut and *M. smithii*. We refined annotations based on the predicted structures, extending existing sequence similarity-based annotations. We identified gut-specific archaeal proteins that may be involved in defense mechanisms, virulence, adhesion, and the degradation of toxic substances. Interestingly, we identified potential glycosyltransferases that could be associated with N-linked and O-glycosylation. Additionally, we found preliminary evidence for interdomain horizontal gene transfer between *Clostridia* species and *M. smithii*, which includes *sporulation stage V proteins AE* and AD. Our study broadens the understanding of archaeal biology, particularly *M. smithii,* and highlights the importance of considering both sequence and structure for the prediction of protein function.
