## Supplementary tables for "Functional prediction of proteins from the human gut archaeome"

### Sheet: Table 1
Table 1. The summary of annotations provided by trRosetta, AlphaFold2.0-based ProFunc report, and DeepFRI for unique archaeal proteins
Cluster	trRosetta-based		AF-based			Sequence-based
	trRosetta annotation	Confidence	ProFunc annotation, 3D based	BLAST annotation	DeepFri, structure-based GO term predictions	KEGG KO	KEGG description
u4	6A6L - Nuclease-sensitive element-binding protein 1, Crystal structure of the cold shock domain of YB-1 in complex with m5C RNA	low	1wfq - UNR protein, Solution structure of the first cold-shock domain of the human kiaa0885 protein (unr protein)	BLAST - Anaphase-promoting complex, cyclosome, subunit, Tetratricopeptide repeat protein OS=Sphingobacteriales	NA	K22406	thymine dioxygenase
	=> RNA BINDING PROTEIN/RNA		1x65 - UNR protein, Solution structure of the third cold-shock domain of the human kiaa0885 protein (unr protein)
u27	6F1T - ARP1 actin related protein, Cryo-EM structure of two dynein tail domains bound to dynactin and BICDR1	low	A0ne(A) - Alphafold v2.0 prediction for golgin subfamily a member 6-like protein 22 (h0ym25)	BLAST - Phosphoserine phosphatase	intracellular organelle	K04402	growth arrest and DNA-damage-inducible protein
	6ZNM - ARP1 actin related protein, The pointed end complex of dynactin bound to BICDR1
	=> STRUCTURE/MOTOR protein
u22	2Y7H - Type 1 restriction-modification enzyme EcoKI specificity subunit, Atomic model of the DNA-bound methylase complex from the Type I restriction-modification enzyme EcoKI (M2S1)	very high	1yf2 - Type I restriction-modification enzyme, S subunit, Three-dimensional structure of DNA sequence specificity (s) subunit of a type i restriction-modification enzyme and its functional implications	BLAST - Restriction endonuclease subunit S, Methylase_S domain-containing protein	NA	K04966	transient receptor potential cation channel su...
	1YF2 - Type I restriction-modification enzyme, S subunit		2y7c - TYPE-1 RESTRICTION ENZYME ECOKI SPECIFICITY PROTEIN, Atomic model of the ocr-bound methylase complex from the type i restriction-modification enzyme ecoki (m2s1). Based on fitting into em map 1534
	=> DNA BINDING/HYDROLASE REGULATOR
u25	4LS3 - Nickel (III) ABC transporter, periplasmic iron-binding protein, THE crystal STRUCTURE OF HELICOBACTER PYLORI CEUE(HP1561)/NI-HIS COMPL	high	1xdz - Methyltransferase gidB, Crystal structure of gram_positive Bacillus subtilis glucose inhibited division protein b (gidb), structural genomics, mcsg	BLAST - Fe/B12 periplasmic-binding domain-containing protein, ABC transporter substrate-binding protein	membrane	K07409	cytochrome P450 family 1 subfamily A2
	6B2Y - Solute-binding periplasmic protein of iron/siderophore ABC transporter, Apo YiuA Crystal Form 2
	=> TRANSPORT PROTEIN/METAL TRANSFER
u8	3JC9 -PilA, Architectural model of the type IV a pilus machine in a non-piliated state	low	1oed - Acetylcholine receptor subunit alpha, Structure of acetylcholine receptor pore from electron images	BLAST - Type II secretion system F family protein	transmembrane transporter activity, transmembrane transport, integral component of membrane	K11247	endophilin-A
	=> MOTOR PROTEIN		2bg9 - ACETYLCHOLINE RECEPTOR PROTEIN, ALPHA CHAIN, Refined structure of the nicotinic acetylcholine receptor at 4a resolution
u24	6S24 - Polypeptide N-acetylgalactosaminyltransferase, Crystal structure of the TgGalNAc-T3 in complex with UDP, manganese and the peptide 3	very high	2z87(A) - Chondroitin synthase, Crystal structure of chondroitin polymerase from escherichia coli strain k4 (k4cp) complexed with udp-galnac and udp	BLAST - Glycosyltransferase OS=Coprobacillus sp. AM28-15LB	transferase activity, organic substance metabolic process, cytoplasm	K20438	validoxylamine A glucosyltransferase
	=> TRANSFERASE		6p61 - Glycosyltransferase, Structure of a glycosyltransferase from leptospira borgpetersenii serovar hardjo-bovis (strain jb197)
u21	5AX7 - Pyruvyl transferase 1, yeast pyruvyltransferase Pvg1p	medium	6x1l - WbbZ protein, The crystal structure of a functional uncharacterized protein kp1_0663 from klebsiella pneumoniae subsp. Pneumoniae ntuh-k2044	BLAST - Polysaccharide pyruvyl transferase	heterocyclic compound binding, ion binding, organic substance metabolic process, cytoplasm	K18405	tudor domain-containing protein 1/4/6/7
	=> TRANSFERASE		5jlb(A) - Histone-lysine N-methyltransferase SETD2, Crystal structure of setd2 bound to histone h3.3 k36i peptide
u1	NO HIT	high	1dfm - ENDONUCLEASE BGLII, Crystal structure of restriction endonuclease bglii complexed with DNA 16-mer	NA	heterocyclic compound binding, ATP binding, nitrogen compound metabolic process	K20411	proline-rich protein 5
u2	NO HIT	low	5ldy - Ig domain protein group 1 domain protein, Structure of yersinia pseudotuberculosis invd	BLAST - Adhesin OS=Methanobrevibacter sp. A54	NA	K05439	prolactin
			6tpl - Intimin, D0-d1 domain of intimin
			1f00 - Intimin, Crystal structure of c-terminal 282-residue fragment of enteropathogenic e. Coli intimin
			1cwv - INVASIN, Crystal structure of invasin: a bacterial integrin-binding protein
u3	NO HIT	medium	6tpl - Intimin, D0-d1 domain of intimin	NA	NA	K13901	cystatin-D
			1f00 - Intimin, Crystal structure of c-terminal 282-residue fragment of enteropathogenic e. Coli intimin
u7	6IU4 - VIT1, Crystal structure of iron transporter VIT1 with cobalt ion	high	long shot	BLAST - VIT1/CCC1 transporter family protein	establishment of localization, transmembrane transport, integral component of membrane	K16405	stigmatellin polyketide synthase StiA
	=> METAL TRANSPORT
u15	NO HIT	medium	1nnq - Rubrerythrin, Rubrerythrin from pyrococcus furiosus pfu-1210814	NA	metal ion binding	K21609	metallothionein
			2fiy - Protein fdhE homolog, The crystal structure of the fdhe protein from pseudomonas aeruginosa
			3efo - Protein transport protein Sec23A, Crystal structure of the mammalian copii-coat protein sec23/24 bound to the transport signal sequence of syntaxin 5
u12	NO HIT	low	6nk8 - Class 2 OLD family nuclease, C-terminal region of the burkholderia pseudomallei old protein	NA	transferase activity	K23500	sideroflexin-1/3
			6njw - Helical domain in class 2 OLD protein, C-terminal region of the xanthomonas campestris pv. Campestris old protein phased with platinum
			2yy7 - L-threonine dehydrogenase, Crystal structure of thermolabile l-threonine dehydrogenase from flavobacterium frigidimaris kuc-1
u15	NO HIT	low	3jz4 - Succinate-semialdehyde dehydrogenase [NADP+], Crystal structure of e. Coli NADP dependent enzyme	NA	cytoplasm	K17774	mitochondrial distribution and morphology prot...
u23	5ZTB - Sulfur carrier protein TtuB, Structure of Sulfurtransferase	high	long shot	NA	nucleic acid binding, cellular nitrogen compound metabolic process, biosynthetic process	K14813	metalloprotease ARX1
	=> RNA BINDING PROTEIN/TRANSFERASE
u6	NO HIT	long shot	link	NA		kelch-like protein 38
u10	NO HIT	long shot	link	oxidoreductase activity, lysozyme, organic substance metabolic process		pseudo-response regulator 9
u11	NO HIT	long shot	link	heterocyclic compound binding, primary metabolic process		alkene monooxygenase alpha subunit
u5	NO HIT	long shot	link	macromolecule metabolic process		(-)-camphene synthase
u26	NO HIT	long shot	link	integral component of membrane		ELAV like protein 2/3/4
u28	NO HIT	long shot	link	oxidoreductase activity, ion binding,		CCAAT/enhancer binding protein (C/EBP), delta
u13	NO HIT	long shot	link	organic substance metabolic process		mitochondrial ornithine carrier protein
u17	NO HIT	long shot	link	regulation of cellular process		histone deacetylase HOS1
u16	NO HIT	long shot	link	integral component of membrane		small acid-soluble spore protein L (minor)
u20	NO HIT	long shot	link	primary metabolic process, ntracellular membrane-bounded organelle,		HBV large envelope protein
u19	NO HIT	long shot	link	NA		phenylalanine decarboxylase
u18	NO HIT	long shot	link	regulation of cellular process, cytoplasm		cytochrome b pre-mRNA-processing protein 2
u9	NO HIT	long shot	link	DNA binding, gene expression, biosynthetic process, DNA-directed RNA polymerase		chromodomain-helicase-DNA-binding protein 3

### Sheet: Table 2
Table 2. The summary of annotations provided by trRosetta, AlphaFold2.0-based ProFunc report, and DeepFRI for homologous archaeal proteins
	trRosetta-based		AF-based			Sequence-based
Cluster	trRosetta annotation	Confidence	ProFunc annotation, 3D based	BLAST annotation	DeepFri, structure-based GO term predictions	KEGG KO	KEGG description
h11	3MTQ - putative phosphoenolpyruvate-dependent sugar phosphotransferase system (PTS) permease, Crystal structure of a putative phosphoenolpyruvate-dependent sugar phosphotransferase system (PTS) permease (KPN_04802) from Klebsiella pneumoniae subsp. pneumoniae MGH 78578 at 1.70 A resolution	very high	3mtq - phosphoenolpyruvate-dependent sugar PTS permease, Crystal structure of a putative phosphoenolpyruvate-dependent sugar phosphotransferase system (pts) permease (kpn_04802) from klebsiella pneumoniae subsp. Pneumoniae mgh 78578 at 1.70 a resolution	PTS system fructose IIA component, PTS system mannose-specific transporter subunits	cytoplasm, cellular metabolic process	K19506	fructoselysine/glucoselysine PTS system EIIA component
	3LFH - Phosphotransferase system, mannose/fructose-specific component IIA, Crystal structure of manxA from Thermoanaerobacter tengcongensis		5t3u - PTS system, IIA component, Crystal structure of the pts iia protein associated with the fucose utilization operon from streptococcus pneumoniae
	=> TRANSFERASE
h20	3LMA - Stage V sporulation protein AD (SpoVAD), Crystal structure of the stage V sporulation protein AD (SpoVAD) from Bacillus licheniformis. Northeast Structural Genomics Consortium Target BiR6	high	3lm6 - Stage V sporulation protein AD, Crystal structure of stage v sporulation protein ad (spovad) from bacillus subtilis, northeast structural genomics consortium target sr525	Stage V sporulation protein AD	hydrolase activity, organic substance metabolic process, cytoplasm, ion binding	K06406	stage V sporulation protein AD
	3LM6 - Stage V sporulation protein AD, Crystal Structure of Stage V sporulation protein AD (spoVAD) from Bacillus subtilis, Northeast Structural Genomics Consortium Target SR525		3lma - Stage V sporulation protein AD, Crystal structure of the stage v sporulation protein ad (spovad) from bacillus licheniformis. Northeast structural genomics consortium target bir6
	2P8U - Hydroxymethylglutaryl-CoA synthase, cytoplasmic, Crystal structure of human 3-hydroxy-3-methylglutaryl CoA synthase I (much lower identity and coverage)
	=> MEMBRANE PROTEIN
h27	2C5A - GDP-MANNOSE-3', 5’-EPIMERASE, GDP-mannose-3', 5' -epimerase (Arabidopsis thaliana),Y174F, with GDP-beta-L-galactose bound in the active site	very high	6kv9 - MoeE5, Moee5 in complex with udp-glucuronic acid and NAD	dTDP-6-deoxy-L-talose 4-dehydrogenase (NAD+), NAD(P)-dependent oxidoreductase	nitrogen compound metabolic process, cytoplasm	K19180	dTDP-6-deoxy-L-talose 4-dehydrogenase (NAD+)
	1RPN - GDP-mannose 4,6-dehydratase, Crystal Structure of GDP-D-mannose 4,6-dehydratase in complexes with GDP and NADPH		1z45 - GAL10 bifunctional protein, Crystal structure of the gal10 fusion protein galactose mutarotase/udp-galactose 4-epimerase from saccharomyces cerevisiae complexed with NAD, udp-glucose, and galactose
	=> ISOMERASE/LYASE
h19	NO HIT	medium	2qee - BH0493 protein, Crystal structure of putative amidohydrolase bh0493 from bacillus halodurans c-125	Uncharacterized protein OS=Ruminococcus sp.	membrane	K22554	acyl-coenzyme A thioesterase THEM5
			2pnk - BH0493 protein, Crystal structure of an uronate isomerase (bh0493) from bacillus halodurans c-125 at 2.00 a resolution
h26	NO HIT	low	A4UT(A) - Alphafold v2.0 prediction for transmembrane protein 43 (q9btv4)	Uncharacterized protein OS=Clostridiales bacterium, Protein containing DUF1625 OS=Clostridium sp. CAG:798	ion binding, establishment of localization, integral component of membrane	K15506	cytochrome P450 family 98 subfamily A8
h28	NO HIT	low	2igl - Transthyretin-like protein, Crystal structure of e. Coli yedx, a transthyretin related protein	Uncharacterized protein OS=Ruminococcus sp.	membrane	K15393	beta-cyclopiazonate dehydrogenase
			2gpz - Transthyretin-like protein, Transthyretin-like protein from salmonella dublin
			2g2n - Transthyretin-like protein, Crystal structure of e.Coli transthyretin-related protein with bound zn
h9	NO HIT	low	long shot	Stage V sporulation protein AE	transmembrane transporter activity, establishment of localization, integral component of membrane	K06407	stage V sporulation protein AE
h12	NO HIT	low	long shot	Immunity protein 7	metal ion binding	K02449	cyclin-dependent kinase 10
h8	NO HIT	low	long shot	NA	inorganic molecular entity transmembrane transporter activity, establishment of localization, integral component of membrane	K12090	cag pathogenicity island protein 5
h13	NO HIT	low	long shot	NA	NA	K17780	mitochondrial import inner membrane translocase subunit TIM8
h1	5EZM - 4-amino-4-deoxy-L-arabinose transferase or related glycosyltransferases of PMT family, Crystal structure of arnt from cupriavidus metallidurans in the apo state	very high	5ezm - 4-amino-4-deoxy-L-arabinose transferase or related glycosyltransferases of PMT family, Crystal structure of arnt from cupriavidus metallidurans in the apo state	NA	cofactor binding, oxidoreductase activity, generation of precursor metabolites and energy, integral component of membrane	K14495	F-box protein GID2
	5F15 - 4-amino-4-deoxy-L-arabinose (L-Ara4N) transferase, Crystal Structure of ArnT from Cupriavidus metallidurans bound to Undecaprenyl phosphate
	6EZN - Dolichyl-diphosphooligosaccharide--protein glycosyltransferase subunit 1, Cryo-EM structure of the yeast oligosaccharyltransferase (OST) complex
	=> TRANSFERASE/MEMBRANE PROTEIN
h14	4N54 - Inositol dehydrogenase, Crystal structure of scyllo-inositol dehydrogenase from Lactobacillus casei with bound cofactor NAD(H) and scyllo-inositol	high	2b7l - glycerol-3-phosphate cytidylyltransferase, Crystal structure of ctp:glycerol-3-phosphate cytidylyltransferase from staphylococcus aureus	Putative glycerol-3-phosphate cytidylyltransferase,	ATP binding, adenyl ribonucleotide binding, ion binding, organic substance metabolic process, cytoplasm, nucleoside phosphate binding	K00214	biliverdin reductase
	3KUX - Putative oxidoreductase, Structure of the YPO2259 putative oxidoreductase from Yersinia pestis		3e9m - Oxidoreductase, Gfo/Idh/MocA family, Crystal structure of an oxidoreductase from enterococcus faecalis	Gfo/Idh/MocA family oxidoreductase OS=Methanobrevibacter
	=> OXIDOREDUCTASE		1n1d - glycerol-3-phosphate cytidylyltransferase, Glycerol-3-phosphate cytidylyltransferase complexed with cdp-glycerol, Het Group C2G (Ligand-binding template)
			1coz(A) - glycerol-3-phosphate cytidylyltransferase, Ctp:glycerol-3-phosphate cytidylyltransferase from bacillus subtilis
h15	3PE5 - Uncharacterized protein,	medium	3ldo - 78 kDa glucose-regulated protein, Crystal structure of human grp78 (70kda heat shock protein 5 / bip) atpase domain in complex with amppnp	NA	ion binding, oxidoreductase activity, transport, membrane	K12706	novobiocin biosynthesis protein NovC
	3OWQ - Lin1025 protein
	=> UNKNOWN PROTEIN
h2	6S7T - Dolichyl-diphosphooligosaccharide--protein glycosyltransferase subunit STT3B, Cryo-EM structure of human oligosaccharyltransferase complex OST-B	low	6p25 - Dolichyl-phosphate-mannose--protein mannosyltransferase 1, Structure of s. Cerevisiae protein o-mannosyltransferase pmt1-pmt2 complex bound to the sugar donor and a peptide acceptor	Uncharacterized membrane protein OS=Methanobrevibacter	oxidoreductase activity, generation of precursor metabolites and energy, integral component of membrane	K14495	F-box protein GID2
	7E9S - Dolichyl-phosphooligosaccharide-protein glycotransferase 3, Archaeal oligosaccharyltransferase AglB from Archaeoglobus fulgidus in complex with an inhibitory peptide and a dolichol-phosphate
	=>TRANSFERASE
h16	3PE5 - Uncharacterized protein,	medium	3pe5 - Uncharacterized protein, Three-dimensional structure of protein a7vv38_9clot from clostridium leptum dsm 753, northeast structural genomics consortium target qlr103	NA	oxidoreductase activity, transport, metal ion binding, membrane	K12706	novobiocin biosynthesis protein NovC
	3OWQ - Lin1025 protein		3owq - Lin1025 protein, X-ray structure of lin1025 protein from listeria innocua, northeast structural genomics consortium target lkr164
	=> UNKNOWN PROTEIN
h31	6PD1 - Nucleotidyl transferase/aminotransferase, class V, PntC-AEPT: fusion protein of phosphonate-specific cytidylyltransferase and 2-aminoethylphosphonate (AEP) transaminase from Treponema denticola	very high	6pd2 - Nucleotidyl transferase/aminotransferase, class V, Pntc-aept: fusion protein of phosphonate-specific cytidylyltransferase and 2-aminoethylphosphonate (aep) transaminase from treponema denticola in complex with cytidine monophosphate-aep (reported in all searches)	2-aminoethylphosphonate--pyruvate transaminase	nitrogen compound metabolic process, ion binding, organic substance metabolic process	K09469	2-aminoethylphosphonate-pyruvate transaminase
	=> BIOSYNTHETIC PROTEIN
h4	6P25(A) - Dolichyl-phosphate-mannose—protein mannosyltransferase 1, Structure of S. cerevisiae protein O-mannosyltransferase Pmt1-Pmt2 complex bound to the sugar donor and a peptide acceptor	medium	6p25 - Dolichyl-phosphate-mannose--protein mannosyltransferase 1, Structure of s. Cerevisiae protein o-mannosyltransferase pmt1-pmt2 complex bound to the sugar donor and a peptide acceptor	NA	transferase activity, transferring glycosyl groups, generation of precursor metabolites and energy, integral component of membrane,	K23498	peptide chain release factor
	6P25(B) - Dolichyl-phosphate-mannose—protein mannosyltransferase 2, Structure of S. cerevisiae protein O-mannosyltransferase Pmt1-Pmt2 complex bound to the sugar donor and a peptide acceptor
	=> TRANSFERASE
h29	7VG2 - Dicer-like 3, Cryo-EM structure of Arabidopsis DCL3 in complex with a 40-bp RNA	very high	2ez6 - Ribonuclease III, Crystal structure of aquifex aeolicus rnase iii (d44n) complexed with product of double-stranded RNA processing	Ribonuclease III (DsRNA-specific) Rnc OS=Methanobrevibacter	nucleic acid binding, catalytic activity, acting on RNA, macromolecule metabolic process, gene expression, cytoplasm	K16195	eukaryotic translation initiation factor 2-alpha kinase 2
	7VG3 - Dicer-like 3, Cryo-EM structure of Arabidopsis DCL3 in complex with a 30-bp RNA		1rc7 - Ribonuclease III, Crystal structure of rnase iii mutant e110k from aquifex aeolicus complexed with ds-RNA at 2.15 angstrom resolution
	=> RNA BINDING PROTEIN
h32	5ED4 - Response regulator, Structure of a PhoP-DNA complex	high	4q7e - Response regulator, Non-phosphorylated hemr receiver domain from leptospira biflexa	Stage 0 sporulation protein A homolog, Response regulator receiver domain protein	DNA binding, regulation of cellular macromolecule biosynthetic process, regulation of RNA metabolic process, intracellular signal transduction, regulation of transcription, cytoplasm	K19082	two-component system, OmpR family, response regulator protein BraR/BceR
	2GWR - DNA-binding response regulator mtrA, Crystal structure of the response regulator protein mtrA from Mycobacterium Tuberculosis		1ny5 - transcriptional regulator, Crystal structure of sigm54 activator (aaa+ atpase) in the inactive state
	6LGQ- DNA-binding response regulator, The crystal complex structure of histidine kinase and response regulator		1zh2 - KDP operon transcriptional regulatory protein kdpE, Crystal structure of the calcium-bound receiver domain of kdp potassium transport system response regulator kdpe
	=> TRANSCRIPTION/DNA, SIGNALLING PROTEIN
h18	3PE5 - Uncharacterized protein,	high	3pe5 - Uncharacterized protein, Three-dimensional structure of protein a7vv38_9clot from clostridium leptum dsm 753, northeast structural genomics consortium target qlr103	NA	oxidoreductase activity, metal ion binding, integral component of membrane	K12706	novobiocin biosynthesis protein NovC
	3OWQ - Lin1025 protein
	=> UNKNOWN PROTEIN
h6	7E9S - Dolichyl-phosphooligosaccharide-protein glycotransferase 3, Archaeal oligosaccharyltransferase AglB from Archaeoglobus fulgidus in complex with an inhibitory peptide and a dolichol-phosphate	low	6p25 - Dolichyl-phosphate-mannose--protein mannosyltransferase 1, Structure of s. Cerevisiae protein o-mannosyltransferase pmt1-pmt2 complex bound to the sugar donor and a peptide acceptor	NA	transferase activity, transferring glycosyl groups, energy derivation by oxidation of organic compounds, respiratory electron transport chain, integral component of membrane	K14495	F-box protein GID2
	6S7T - Dolichyl-diphosphooligosaccharide--protein glycosyltransferase subunit STT3B, Cryo-EM structure of human oligosaccharyltransferase complex OST-B
	=> TRANSFERASE
h35	6W11 - CRISPR locus-related putative DNA-binding protein Csa3, The structure of Sulfolobus solfataricus Csa3 in complex with cyclic tetraadenylate (cA4)	medium	6tug - CRISPR system endoribonuclease Csm6, Enterococcus italicus csm6 bound to cyclic hexa-2'-fluoro-hexa-damp	NA	ion binding, organic cyclic compound binding, nitrogen compound metabolic process, cytoplasm	K13546	2-deoxy-scyllo-inosose synthase
	3QYF - CRISPR-ASSOCIATED PROTEIN, Crystal structure of the CRISPR-associated protein SSO1393 from Sulfolobus solfataricus		1xmx - hypothetical protein VC1899, Crystal structure of protein vc1899 from vibrio cholerae
	=> TRANSCRIPTION/ANTIVIRAL PROTEIN		3vb2 - Multiple antibiotic resistance protein marR, Crystal structure of the reduced form of marr from e.Coli
h39	4E9L - Attaching and effacing protein, pathogenesis factor, FdeC, a Novel Broadly Conserved Escherichia coli Adhesin Eliciting Protection against Urinary Tract Infections	low	1cwv - INVASIN, Crystal structure of invasin: a bacterial integrin-binding protein	Adhesin-like protein OS=Methanobrevibacter smithii	metal ion binding, membrane	K11518	mitochondrial import receptor subunit TOM40
	1CWV - INVASIN, CRYSTAL STRUCTURE OF INVASIN: A BACTERIAL INTEGRIN-BINDING PROTEIN		6tpl - Intimin, D0-d1 domain of intimin
	=> CELL ADHESION		1wgo - VPS10 domain-containing receptor SorCS2, Solution structure of the pkd domain from human vps10 domain-containing receptor sorcs2
h40	3LFJ - Phosphotransferase system, mannose/fructose/N-acetylgalactosamine-specific component IIB, Crystal structure of manxB from Thermoanaerobacter tengcongensis	very high	5t5d - PTS system, IIB component, Crystal structure of the pts iib protein associated with the fucose utilization operon from streptococcus pneumoniae	PTS EIIB type-4 domain-containing protein, PTS system, mannose-specific IIB component	nitrogen compound metabolic process, macromolecule metabolic process	K17465	D-glucosaminate PTS system EIIB component
	1NRZ - PTS system, sorbose-specific IIB component, Crystal structure of the IIBSor domain of the sorbose permease from Klebsiella pneumoniae solved to 1.75A resolution		3lfj - Phosphotransferase system, mannose/fructose/N-acetylgalactosamine-specific component IIB, Crystal structure of manxb from thermoanaerobacter tengcongensis
	=> TRANSFERASE
h30	5DV7 - Interleukin enhancer-binding factor 3, Crystal Structure of NF90 tandem dsRBDs with dsRNA	very high	1rc7 - Ribonuclease III, Crystal structure of rnase iii mutant e110k from aquifex aeolicus complexed with ds-RNA at 2.15 angstrom resolution	Ribonuclease III (DsRNA-specific) Rnc OS=Methanobrevibacter	nucleic acid binding, RNA binding, macromolecule metabolic process, gene expression, translation, ribosome	K16195	eukaryotic translation initiation factor 2-alpha kinase 2
	6VFF - Double-stranded RNA-specific editase 1, Dimer of Human Adenosine Deaminase Acting on dsRNA (ADAR2) mutant E488Q bound to dsRNA sequence derived from human GLI1 gene		2ez6 - Ribonuclease III, Crystal structure of aquifex aeolicus rnase iii (d44n) complexed with product of double-stranded RNA processing
	7VG2 - Dicer-like 3, Cryo-EM structure of Arabidopsis DCL3 in complex with a 40-bp RNA		1o0w - Ribonuclease III, Crystal structure of ribonuclease iii (tm1102) from thermotoga maritima at 2.0 a resolution
	=> RNA BINDING PROTEIN
h43	2GXG - 146aa long hypothetical transcriptional regulator, Crystal structure of EmrR homolog from hyperthermophilic archaea Sulfolobus tokodaii strain7	very high	3qpt - Transcriptional regulator slyA, Crystal structure of the salmonella transcriptional regulator slya	NA	intracellular organelle, cytoplasm	K05615	solute carrier family 1 (neutral amino acid transporter), member 4
	2ETH - transcriptional regulator, putative, Mar family, Crystal structure of a marr-like transcriptional regulator (tm0816) from thermotoga maritima at 2.50 A resolution		3u2r - Regulatory protein MarR, Crystal structure of marr transcription factor from planctomyces limnophilus
	3E6M - MarR family Transcriptional regulator, The crystal structure of a MarR family transcriptional regulator from Silicibacter pomeroyi DSS		3oop - Lin2960 protein, The structure of a protein with unknown function from listeria innocua clip11262
	=> TRANSCRIPTION
h7	NO HIT	low	3ngk - Propanediol utilization protein pduA, Pdua from salmonella enterica typhimurium	NA	establishment of localization, integral component of membrane	K11234	mating pheromone alpha-factor
			5hpn - Permuted PduA, A circularly permuted pdua forming an icosahedral cage
h21	NO HIT	low	long shot	Site-specific integrase, Phage integrase family protein OS=Methanobrevibacter	intracellular membrane-bounded organelle	K02369	alpha-1,4-N-acetylglucosaminyltransferase EXTL2
h25	NO HIT	low	1wp0 - SCO1 protein homolog, Human sco1	Desulfoferrodoxin OS=Methanobrevibacter sp.	cytoplasm, superoxide dismutase	K19543	aminoglycoside 3'-phosphotransferase
h3	6P25 - Dolichyl-phosphate-mannose--protein mannosyltransferase 1, Structure of S. cerevisiae protein O-mannosyltransferase Pmt1-Pmt2 complex bound to the sugar donor and a peptide acceptor	medium	long shot		transferase activity, transferring glycosyl groups, cofactor binding, energy derivation by oxidation of organic compounds, integral component of membrane	K14495	F-box protein GID2
	7E9S - Dolichyl-phosphooligosaccharide-protein glycotransferase 3, Archaeal oligosaccharyltransferase AglB from Archaeoglobus fulgidus in complex with an inhibitory peptide and a dolichol-phosphate
	=>TRANSFERASE
h5	6S7T - Dolichyl-diphosphooligosaccharide--protein glycosyltransferase subunit STT3B, Cryo-EM structure of human oligosaccharyltransferase complex OST-B	medium	long shot	NA	transferase activity, transferring glycosyl groups, cellular metabolic process, integral component of membrane	K14495	F-box protein GID2
	5F15 - 4-amino-4-deoxy-L-arabinose (L-Ara4N) transferase, Crystal Structure of ArnT from Cupriavidus metallidurans bound to Undecaprenyl phosphate
	=> TRANSFERASE
h38	4ZWS - Recombination protein uvsY, Crystal Structure of the Bacteriophage T4 recombination mediator protein UvsY, Lattice Type III	medium	long shot	NA	cellular metabolic process	K16158	methane monooxygenase component A beta chain
	=> VIRAL PROTEIN
h41	NO HIT	low	A28S - Alphafold v2.0 prediction for collagen alpha-1(x) chain (q03692)	NA	organic cyclic compound binding, cellular metabolic process, intracellular organelle	K24356	collagen type XXV alpha
h10	NO HIT	low	long shot	NA	DNA binding, organic substance metabolic process, DNA-directed RNA polymerase	K10436	microtubule-associated protein, RP/EB family
h22	too long for TR and AF			NA	purine ribonucleoside triphosphate binding, ATP binding, ATPase activity, cytoplasm	K23498	peptide chain release factor
h17	NO HIT	low	long shot	NA	cellular metabolic process	K12706	novobiocin biosynthesis protein NovC
h34	NO HIT	low	long shot	NA	ion binding	K01086	fructose-1,6-bisphosphatase I / sedoheptulose-1,7-bisphosphatase
h36	NO HIT	low	long shot	Putative toxin-antitoxin system, toxin component, Peptidase_M78 domain-containing protein OS=Methanobrevibacter	heterocyclic compound binding, DNA binding, macromolecule metabolic process, regulation of gene expression, intracellular organelle	K06577	Kell blood group glycoprotein
	NO HIT	low	long shot	NA	intracellular membrane-bounded organelle	K22554	acyl-coenzyme A thioesterase THEM5
h23	too long for TR and AF			NA	organic substance metabolic process	K23498	peptide chain release factor
h37	NO HIT	low	long shot	NA	oxidoreductase activity, establishment of localization, integral component of membrane	K19481	matrix Gla protein
h42	NO HIT	low	long shot	NA	NA	K15198	transcription factor TFIIIB component B''
h45	NO HIT	low	long shot	NA	nitrogen compound metabolic process	K12091	cag pathogenicity island protein 6
h44	NO HIT	medium	long shot	NA	membrane, RING-type E3 ubiquitin transferase, cellular metabolic process	K21691	resuscitation-promoting factor RpfE
h24	too long for TR and AF	NA	NA	NA	purine ribonucleoside triphosphate binding, ATP binding, ATPase activity, hydrolase activity, acting on acid anhydrides, in phosphorus-containing anhydrides	K23498	peptide chain release factor

### Sheet: Table 3
Table 4. Sequence- and structure-based annotations of unique archaeal gut-specific proteins.
SC	DB	ID	Description	Protein count	Consensus structure annotation	Expression
u1	eggnog	arCOG10868	double-stranded D endodeoxyribonuclease activity	80	Type II restriction endonuclease BglII	0.57
	kegg	K20411	proline-rich protein 5
u2	eggnog	23PFX	Parallel beta-helix repeats	22	Intimin/invasin-like protein with a Ig-like domain	2.67
	kegg	K05439	prolactin
	pfam	PF02369	Bacterial Ig-like domain (group 1)
u3	kegg	K13901	cystatin-D	16	Intimin/invasin-like protein	N/A
u4	eggnog	2Y563	poly(R)-hydroxyalkanoic acid synthase	9	Unr protein	0.25
	kegg	K22406	thymine dioxygenase
	pfam	PF00313	'Cold-shock' DNA-binding domain
u5	kegg	K22208	(-)-camphene synthase	9	None	0.06
u6	kegg	K13959	kelch-like protein 38	5	None	0.16
u7	kegg	K16405	stigmatellin polyketide synthase StiA	4	VIT1/CCC1 transporter family protein	0.35
	pfam	PF01988	manganese ion transmembrane transporter activity
u8	kegg	K11247	endophilin-A	4	PilC, type IVa pilus	0.04
u9	kegg	K11642	chromodomain-helicase-DNA-binding protein 3	4	None	0.08
u10	kegg	K12128	pseudo-response regulator 9	4	None	176.8
u11	kegg	K22353	alkene monooxygenase alpha subunit	4	None	1.03
u12	kegg	K23500	sideroflexin-1/3	3	Class 2 OLD family nuclease	0.2
u13	kegg	K15114	mitochondrial ornithine carrier protein	3	None	1.7
u14	kegg	K17774	mitochondrial distribution and morphology protein 10	3	Succinate-semialdehyde dehydrogenase	2.74
	pfam	PF12519	mitochondrion organization
u15	kegg	K21609	metallothionein	3	Rubrerythrin	0.21
u16	eggnog	arCOG04390	Uncharacterized protein containing a Zn-ribbon (DUF2116)	3	None	N/A
	kegg	K06429	small acid-soluble spore protein L (minor)
	pfam	DUF2116	Uncharacterized protein containing a Zn-ribbon (DUF2116)
u17	eggnog	2Y41S	Universal stress protein family	2	None	0.57
	kegg	K11482	histone deacetylase HOS1
u18	kegg	K17661	cytochrome b pre-mRNA-processing protein 2	2	None	54.29
u19	eggnog	arCOG01695	R-binding protein homologous to eukaryotic snRNP	2	None	0.75
	kegg	K22427	phenylalanine decarboxylase
u20	kegg	K23128	HBV large envelope protein	2	None	0.72
u21	eggnog	2Y5PD	Polysaccharide pyruvyl transferase	2	Pyruvyl transferase 1	0.37
	kegg	K18405	tudor domain-containing protein 1/4/6/7
	pfam	PF04230	Polysaccharide pyruvyl transferase
u22	eggnog	2XZJ8	PFAM restriction modification system D specificity domain	2	Type I restriction-modification enzyme, S subunit	0.15
	kegg	K04966	transient receptor potential cation channel subfamily C member 3
	pfam	PF08344	Transient receptor ion channel II
u23	kegg	K14813	metalloprotease ARX1	2	Sulfur carrier protein TtuB	0.28
u24	eggnog	23PIK	Glycosyltransferase like family 2	2	Polypeptide N-acetylgalactosaminyltransferase	0.08
	eggnog	23NQW	PFAM Glycosyl transferase family 2
	kegg	K20438	validoxylamine A glucosyltransferase
	pfam	PF00535	Glycosyl transferase family 2
u25	kegg	K07409	cytochrome P450 family 1 subfamily A2	2	Nickel (III) ABC transporter, periplasmic iron-binding protein	0.07
u26	kegg	K13208	ELAV like protein 2/3/4	2	None	0.07
u27	eggnog	241UT	archaeal coiled-coil protein	2	ARP1 actin related protein	0.19
	kegg	K04402	growth arrest and DNA-damage-inducible protein
u28	kegg	K10050	CCAAT/enhancer binding protein (C/EBP), delta	2	None	0.04

### Sheet: Table 4
Table 5. Sequence- and structure-based annotations of homologous archaeal gut-specific proteins.
SC	DB	ID	Description	Protein count	Consensus structure annotation	Expression
h1	eggnog	23PN9	Predicted membrane protein (DUF2142)	343	4-amino-4-deoxy-L-arabinose transferase or related glycosyltransferases of PMT family	0.24
	kegg	K14495	F-box protein GID2
	pfam	DUF2142	Predicted membrane protein (DUF2142)
h2	eggnog	23PN9	Predicted membrane protein (DUF2142)	15	Dolichyl-phosphate-mannose – protein mannosyltransferase 1	0.19
	kegg	K14495	F-box protein GID2
	pfam	DUF2142	Predicted membrane protein (DUF2142)
h3	eggnog	23PN9	Predicted membrane protein (DUF2142)	11	Dolichyl-phosphate-mannose – protein mannosyltransferase 1	0.12
	kegg	K14495	F-box protein GID2
	pfam	DUF2142	Predicted membrane protein (DUF2142)
h4	eggnog	23PN9	Predicted membrane protein (DUF2142)	10	Dolichyl-phosphate-mannose – protein mannosyltransferase 1	0.13
	kegg	K14495	F-box protein GID2
	pfam	DUF2142	Predicted membrane protein (DUF2142)
h5	eggnog	23PN9	Predicted membrane protein (DUF2142)	8	Dolichyl-diphosphooligosaccharide – protein glycosyltransferase subunit STT3B	0.27
	kegg	K14495	F-box protein GID2
	pfam	DUF2142	Predicted membrane protein (DUF2142)
h6	eggnog	23PN9	Predicted membrane protein (DUF2142)	8	Dolichyl-phosphate-mannose – protein mannosyltransferase 1	0.12
	kegg	K14495	F-box protein GID2
	pfam	DUF2142	Predicted membrane protein (DUF2142)
h7	kegg	K11234	mating pheromone alpha-factor	153	Propanediol utilisation protein pduA	0.67
h8	kegg	K12090	cag pathogenicity island protein 5	127	None	3.1
h9	kegg	K06407	stage V sporulation protein AE	104	Stage V sporulation protein AE	1.77
	pfam	PF03862	SpoVAC/SpoVAEB sporulation membrane protein
h10	eggnog	2Y7WF	Required for chromosome condensation and partitioning	94	None	0.3
	kegg	K10436	microtubule-associated protein, RP/EB family
h11	eggnog	arCOG14932	PTS system fructose IIA component	80	Phosphoenolpyruvate-dependent PTS system, IIA component	1.9
	kegg	K19506	fructoselysine/glucoselysine PTS system EIIA component
	pfam	PF03610	PTS system fructose IIA component
h12	kegg	K02449	cyclin-dependent kinase 10	60	Immunity protein 7	1.56
	pfam	PF15585	Immunity protein 7
h13	kegg	K17780	mitochondrial import inner membrane translocase subunit TIM8	57	None	1.05
h14	eggnog	23NSJ	PFAM Oxidoreductase	50	Glycerol-3-phosphate cytidylyltransferase	1.66
	eggnog	23P4J	Reversibly transfers an adenylyl group from ATP to 4'- phosphopantetheine, yielding dephospho-CoA (dPCoA) and pyrophosphate
	kegg	K00214	biliverdin reductase
	kegg	K00980	glycerol-3-phosphate cytidylyltransferase
	pfam	PF01467	Cytidylyltransferase-like
	pfam	PF01408	Oxidoreductase family, NAD-binding Rossmann fold
h15	kegg	K12706	novobiocin biosynthesis protein NovC	16	78 kDa glucose-regulated protein	0.61
h16	kegg	K12706	novobiocin biosynthesis protein NovC	14	Protein from LytR-Cps2A-Psr (LCP) protein family	1.12
h17	kegg	K12706	novobiocin biosynthesis protein NovC	12	None	1.1
h18	kegg	K12706	novobiocin biosynthesis protein NovC	8	Protein from LytR-Cps2A-Psr (LCP) protein family	0.95
h19	kegg	K22554	acyl-coenzyme A thioesterase THEM5	49	Uronate isomerase (BH0493)	0.19
h20	kegg	K06406	stage V sporulation protein AD	38	Stage V sporulation protein AD	0.57
	pfam	PF07451	Stage V sporulation protein AD (SpoVAD)
h21	eggnog	23PNX	Phage integrase family	38	Site-specific integrase	0.9
	kegg	K02369	alpha-1,4-N-acetylglucosaminyltransferase EXTL2
h22	kegg	K19036	ATP-dependent RNA/DNA helicase IGHMBP2	22	None	0.73
	kegg	K10742	DNA replication ATP-dependent helicase Dna2
	kegg	K23498	peptide chain release factor
	pfam	PF13087	AAA domain
	pfam	PF13245	AAA domain
	pfam	PF18741	REase_MTES_1575
	pfam	PF13086	helicase activity
h23	kegg	K23498	peptide chain release factor	7	None	0.45
	pfam	PF18741	REase_MTES_1575
h24	kegg	K19036	ATP-dependent RNA/DNA helicase IGHMBP2	5	None	0.47
	kegg	K10742	DNA replication ATP-dependent helicase Dna2
	kegg	K23498	peptide chain release factor
	pfam	PF13087	AAA domain
	pfam	PF13245	AAA domain
	pfam	PF18741	REase_MTES_1575
	pfam	PF13086	helicase activity
h25	kegg	K19543	aminoglycoside 3'-phosphotransferase	25	SCO1 protein homolog	1.16
h26	kegg	K15506	cytochrome P450 family 98 subfamily A8	22	Transmembrane protein 43	4.69
	pfam	PF07787	Transmembrane protein 43
h27	eggnog	23PRU	3-beta hydroxysteroid dehydrogenase/isomerase family	17	GDP-mannose-3', 5’-epimerase	0.84
	kegg	K19180	dTDP-6-deoxy-L-talose 4-dehydrogenase (NAD+)
	pfam	PF01370	catalytic activity
h28	eggnog	2Y0YF	Chagasin family peptidase inhibitor I42	16	Transthyretin-like protein	0.71
	kegg	K15393	beta-cyclopiazonate dehydrogenase
h29	eggnog	23PJW	Ribonuclease III family	9	Dicer-like 3 protein	1.05
	kegg	K16195	eukaryotic translation initiation factor 2-alpha kinase 2
	pfam	PF00035	Double-stranded RNA binding motif
h30	eggnog	23PJW	Ribonuclease III family	6	Interleukin enhancer-binding factor 3	0.56
	kegg	K16195	eukaryotic translation initiation factor 2-alpha kinase 2
	pfam	PF00035	Double-stranded RNA binding motif
h31	eggnog	23NPQ	Aminotransferase	12	2-aminoethylphosphonate – pyruvate aminotransferase	0.24
	kegg	K09469	2-aminoethylphosphonate-pyruvate transaminase
	pfam	PF00266	Aminotransferase class-V
h32	eggnog	23PS0	cheY-homologous receiver domain	8	PhoP response regulator	15.97
	kegg	K19082	two-component system, OmpR family, response regulator protein BraR/BceR
	pfam	PF00486	DNA binding
	pfam	PF00072	phosphorelay signal transduction system
h33	eggnog	2Y0TB	IrrE N-terminal-like domain	7	None	2.08
	kegg	K06577	Kell blood group glycoprotein
h34	kegg	K01086	fructose-1,6-bisphosphatase I / sedoheptulose-1,7-bisphosphatase	7	None	2.59
h35	kegg	K13546	2-deoxy-scyllo-inosose synthase	7	CRISPR system endoribonuclease Csm6	0.46
h36	kegg	K22554	acyl-coenzyme A thioesterase THEM5	7	None	0.37
h37	eggnog	2XWGM	COG1622 Heme copper-type cytochrome quinol oxidases, subunit 2	7	None	0.3
	kegg	K19481	matrix Gla protein
h38	kegg	K16158	methane monooxygenase component A beta chain	7	Recombination protein uvsY	3.77
h39	eggnog	23PZD	Bacterial Ig-like domain (group 3)	6	Intimin/invasin-like protein	10.01
	kegg	K13735	adhesin/invasin
	kegg	K11518	mitochondrial import receptor subunit TOM40
	pfam	PF02369	Bacterial Ig-like domain (group 1)
	pfam	PF16640	Bacterial Ig-like domain (group 3)
	pfam	PF13620	Carboxypeptidase regulatory-like domain
h40	eggnog	2XZG3	KaiC	6	PTS system, IIB component protein	1.22
	kegg	K17465	D-glucosaminate PTS system EIIB component
	pfam	PF03830	cytoplasm
h41	kegg	K24356	collagen type XXV alpha	5	Collagen alpha-1(x) chain (q03692)	0.19
	pfam	PF01391	Collagen triple helix repeat (20 copies)
h42	kegg	K15198	transcription factor TFIIIB component B''	5	None	0.56
h43	kegg	K05615	solute carrier family 1 (neutral amino acid transporter), member 4	5	Hypothetical EmrR homolog	0.21
h44	eggnog	2XTC7	Part of the Rad50 Mre11 complex, which is involved in the early steps of D double-strand break (DSB) repair. The complex may facilitate opening of the processed D ends to aid in the recruitment of HerA and NurA. Rad50 controls the balance between D end bridging and D resection via ATP-dependent structural rearrangements of the Rad50 Mre11 complex	5	None	0.33
	kegg	K21691	resuscitation-promoting factor RpfE
	pfam	PF01496	proton transmembrane transport
h45	kegg	K12091	cag pathogenicity island protein 6	5	None	0.72

### Sheet: Table 5
Table 3. Accuracy estimation for structure-based functional assignment over sequence-based methods for unique and homologous protein clusters.
	Unique proteins	Homologous proteins
sensitivity	0.733	0.667
specificity	0.585	0.561
positive likelihood ratio (PLR)	1.77	1.51
negative likelihood ratio (NLR)	0.46	0.6
