## Supplementary material for "Functional prediction of proteins from the human gut archaeome": Main manuscript tables

### Sheet: Table 1
PF likelihood	PF e-value	TR significance score	TR TM-score
certain match	<10-6	very high	>0.7
probable match	<0.01	high	>0.5
possible match	<0.1	medium	>0.4
long shot	<10	low	>0.3
Table 1. Relationships between ProFunc (PF) likelihood and trRosetta (TR) TM-scores.
